# Monitoring the Antimicrobial Resistance Dynamics of *Salmonella enterica* in Healthy Dairy Cattle Populations at the Individual Farm Level Using Whole-Genome Sequencing

**DOI:** 10.1101/2021.08.20.457169

**Authors:** Laura M. Carroll, Ariel J. Buehler, Ahmed Gaballa, Julie D. Siler, Kevin J. Cummings, Rachel A. Cheng, Martin Wiedmann

**Affiliations:** Department of Food Science, Cornell University, Ithaca, New York, USA; Department of Population Medicine and Diagnostic Sciences, Cornell University, Ithaca, New York, USA

**Keywords:** *Salmonella*, antimicrobial resistance, serotyping, dairy cattle, whole-genome sequencing, evolution, livestock

## Abstract

Livestock represent a possible reservoir for facilitating the transmission of the zoonotic foodborne pathogen *Salmonella enterica* to humans; there is also concern that strains can acquire resistance to antimicrobials in the farm environment. Here, we use whole-genome sequencing (WGS) to characterize *Salmonella* strains (*n* = 128) isolated from healthy dairy cattle and their associated environments on 13 New York State farms to assess the diversity and microevolution of this important pathogen at the level of the individual herd. Additionally, the accuracy and concordance of multiple *in silico* tools are assessed, including: (i) two *in silico* serotyping tools, (ii) combinations of five antimicrobial resistance (AMR) determinant detection tools and one to five AMR determinant databases, and (iii) one antimicrobial minimum inhibitory concentration (MIC) prediction tool. For the isolates sequenced here, *in silico* serotyping methods outperformed traditional serotyping and resolved all un-typable and/or ambiguous serotype assignments. Serotypes assigned *in silico* showed greater congruency with the *Salmonella* whole-genome phylogeny than traditional serotype assignments, and *in silico* methods showed high concordance (99% agreement). *In silico* AMR determinant detection methods additionally showed a high degree of concordance, regardless of the pipeline or database used (≥98% agreement between susceptible/resistant assignments for all pipeline/database combinations). For AMR detection methods that relied exclusively on nucleotide BLAST, accuracy could be maximized by using a range of minimum nucleotide identity and coverage thresholds, with thresholds of 75% nucleotide identity and 50-60% coverage adequate for most pipeline/database combinations. *In silico* characterization of the microevolution and AMR dynamics of each of six serotype groups (*S.* Anatum, Cerro, Kentucky, Meleagridis, Newport, Typhimurium/Typhimurium variant Copenhagen) revealed that some lineages were strongly associated with individual farms, while others were distributed across multiple farms. Numerous AMR determinant acquisition and loss events were identified, including the recent acquisition of cephalosporin resistance-conferring *bla*_CMY_- and *bla*_CTX-M_-type beta-lactamases. The results presented here provide high-resolution insight into the temporal dynamics of AMR *Salmonella* at the scale of the individual farm and highlight both the strengths and limitations of WGS in tracking zoonotic pathogens and their associated AMR determinants at the livestock-human interface.
