## Supplementary Table S2 for "Monitoring the Antimicrobial Resistance Dynamics of *Salmonella enterica* in Healthy Dairy Cattle Populations at the Individual Farm Level Using Whole-Genome Sequencing"

### Sheet: supplemental_table_s2
Supplementary Table S2. Antimicrobial resistance (AMR) determinants detected in silico using each pipeline/database combination, and the antimicrobials to which they are predicted to confer resistance.a
Pipeline	Database	AMR Determinant ID	Antimicrobialb
ABRicate	ARG-ANNOT	(AGly)Aac3-Ib	amikacin
ABRicate	ARG-ANNOT	(AGly)Aac6-Iaa	NA
ABRicate	ARG-ANNOT	(AGly)Aac6-Iy	NA
ABRicate	ARG-ANNOT	(AGly)AadA12	streptomycin
ABRicate	ARG-ANNOT	(AGly)Aph3''Ia	streptomycin
ABRicate	ARG-ANNOT	(AGly)Aph3-Ia	kanamycin
ABRicate	ARG-ANNOT	(AGly)StrA	streptomycin
ABRicate	ARG-ANNOT	(AGly)StrB	streptomycin
ABRicate	ARG-ANNOT	(Bla)AMPH_Ecoli	NA
ABRicate	ARG-ANNOT	(Bla)AmpC1_Ecoli	NA
ABRicate	ARG-ANNOT	(Bla)CMY-16	amoxicillin,ampicillin,cefoxitin,ceftiofur,ceftriaxone
ABRicate	ARG-ANNOT	(Bla)CMY-17	amoxicillin,ampicillin,cefoxitin,ceftiofur,ceftriaxone
ABRicate	ARG-ANNOT	(Bla)CMY-2	amoxicillin,ampicillin,cefoxitin,ceftiofur,ceftriaxone
ABRicate	ARG-ANNOT	(Bla)CTX-M-1	ampicillin,ceftriaxone
ABRicate	ARG-ANNOT	(Bla)CTX-M-55	ampicillin,ceftriaxone
ABRicate	ARG-ANNOT	(Bla)Penicillin_Binding_Protein_Ecoli	NA
ABRicate	ARG-ANNOT	(Bla)TEM-105	ampicillin
ABRicate	ARG-ANNOT	(Fcyn)FosA2	NA
ABRicate	ARG-ANNOT	(Flq)OqxBgb	ciprofloxacin,nalidixic_acid
ABRicate	ARG-ANNOT	(MLS)MphA	azithromycin
ABRicate	ARG-ANNOT	(MLS)MphD	azithromycin
ABRicate	ARG-ANNOT	(Phe)CatB4	chloramphenicol
ABRicate	ARG-ANNOT	(Phe)FloR	chloramphenicol
ABRicate	ARG-ANNOT	(Sul)SulI	sulfisoxazole
ABRicate	ARG-ANNOT	(Sul)SulII	sulfisoxazole
ABRicate	ARG-ANNOT	(Tet)Tet-34	tetracycline
ABRicate	ARG-ANNOT	(Tet)TetA	tetracycline
ABRicate	ARG-ANNOT	(Tet)TetC	tetracycline
ABRicate	ARG-ANNOT	(Tet)TetR	tetracycline
ABRicate	CARD	AAC(6')-Iaa	NA
ABRicate	CARD	AAC(6')-Iy	NA
ABRicate	CARD	APH(3'')-Ib	streptomycin
ABRicate	CARD	APH(3')-Ia	kanamycin
ABRicate	CARD	APH(6)-Id	streptomycin
ABRicate	CARD	CMY-59	amoxicillin,ampicillin,cefoxitin,ceftiofur,ceftriaxone
ABRicate	CARD	CRP	NA
ABRicate	CARD	CTX-M-1	ampicillin,ceftriaxone
ABRicate	CARD	CTX-M-55	ampicillin,ceftriaxone
ABRicate	CARD	Escherichia_coli_acrA	NA
ABRicate	CARD	Escherichia_coli_mdfA	NA
ABRicate	CARD	FosA7	NA
ABRicate	CARD	H-NS	NA
ABRicate	CARD	Mrx	NA
ABRicate	CARD	OXA-2	ampicillin
ABRicate	CARD	PmrC	NA
ABRicate	CARD	TEM-4	ampicillin
ABRicate	CARD	aadA12	streptomycin
ABRicate	CARD	acrB	NA
ABRicate	CARD	acrD	NA
ABRicate	CARD	acrE	NA
ABRicate	CARD	acrF	NA
ABRicate	CARD	acrS	NA
ABRicate	CARD	arnA	NA
ABRicate	CARD	bacA	NA
ABRicate	CARD	baeR	NA
ABRicate	CARD	baeS	NA
ABRicate	CARD	cpxA	NA
ABRicate	CARD	emrA	NA
ABRicate	CARD	emrB	NA
ABRicate	CARD	emrD	NA
ABRicate	CARD	emrR	NA
ABRicate	CARD	floR	chloramphenicol
ABRicate	CARD	golS	NA
ABRicate	CARD	kdpE	NA
ABRicate	CARD	marA	NA
ABRicate	CARD	mdsA	NA
ABRicate	CARD	mdsB	NA
ABRicate	CARD	mdsC	NA
ABRicate	CARD	mdtA	NA
ABRicate	CARD	mdtB	NA
ABRicate	CARD	mdtC	NA
ABRicate	CARD	mdtG	NA
ABRicate	CARD	mdtH	NA
ABRicate	CARD	mdtK	NA
ABRicate	CARD	mdtM	NA
ABRicate	CARD	mphA	azithromycin
ABRicate	CARD	msbA	NA
ABRicate	CARD	patA	NA
ABRicate	CARD	pmrE	NA
ABRicate	CARD	pmrF	NA
ABRicate	CARD	ramA	NA
ABRicate	CARD	rosA	NA
ABRicate	CARD	rosB	NA
ABRicate	CARD	sdiA	NA
ABRicate	CARD	sul1	sulfisoxazole
ABRicate	CARD	sul2	sulfisoxazole
ABRicate	CARD	tet(C)	tetracycline
ABRicate	CARD	tolC	NA
ABRicate	CARD	vgaC	NA
ABRicate	CARD	yojI	NA
ABRicate	CARD	AAC(6')-Ib7	gentamicin
ABRicate	CARD	CMY-21	amoxicillin,ampicillin,cefoxitin,ceftiofur,ceftriaxone
ABRicate	CARD	Klebsiella_pneumoniae_OmpK37	NA
ABRicate	CARD	OXA-368	ampicillin
ABRicate	CARD	tet(G)	tetracycline
ABRicate	CARD	tet34	tetracycline
ABRicate	CARD	CMY-17	amoxicillin,ampicillin,cefoxitin,ceftiofur,ceftriaxone
ABRicate	CARD	AAC(6')-Ib'	gentamicin
ABRicate	CARD	Escherichia_coli_emrE	NA
ABRicate	CARD	Nocardia_rifampin_resistant_beta-subunit_of_RNA_polymerase_(rpoB2)	NA
ABRicate	CARD	macB	NA
ABRicate	CARD	mexI	NA
ABRicate	NCBI	aadA12	streptomycin
ABRicate	NCBI	aph(3'')-Ib	streptomycin
ABRicate	NCBI	aph(3')-Ia	kanamycin
ABRicate	NCBI	aph(6)-Id	streptomycin
ABRicate	NCBI	blaCMY-2	amoxicillin,ampicillin,cefoxitin,ceftiofur,ceftriaxone
ABRicate	NCBI	blaCTX-M-1	ampicillin,ceftriaxone
ABRicate	NCBI	blaCTX-M-55	ampicillin,ceftriaxone
ABRicate	NCBI	blaTEM-1	ampicillin
ABRicate	NCBI	floR	chloramphenicol
ABRicate	NCBI	qacEdelta1	NA
ABRicate	NCBI	sul1	sulfisoxazole
ABRicate	NCBI	sul2	sulfisoxazole
ABRicate	NCBI	tet(A)	tetracycline
ABRicate	NCBI	tet(C)	tetracycline
ABRicate	NCBI	aac(2')-IIa	NA
ABRicate	NCBI	ant(2'')-Ia	gentamicin,kanamycin
ABRicate	NCBI	blaCMY-102	amoxicillin,ampicillin,cefoxitin,ceftiofur,ceftriaxone
ABRicate	NCBI	blaCMY-107	amoxicillin,ampicillin,cefoxitin,ceftiofur,ceftriaxone
ABRicate	NCBI	blaCMY-132	amoxicillin,ampicillin,cefoxitin,ceftiofur,ceftriaxone
ABRicate	NCBI	fosA7	NA
ABRicate	NCBI	mph(A)	azithromycin
ABRicate	NCBI	aac(6')	NA
ABRicate	NCBI	tet(34)	tetracycline
ABRicate	NCBI	blaSPR-1	ampicillin
ABRicate	NCBI	oqxB16	ciprofloxacin,nalidixic_acid
ABRicate	NCBI	oqxB19	ciprofloxacin,nalidixic_acid
ABRicate	NCBI	oqxB5	ciprofloxacin,nalidixic_acid
ABRicate	NCBI	oqxB9	ciprofloxacin,nalidixic_acid
ABRicate	ResFinder	aac(2')-IIa_1	NA
ABRicate	ResFinder	aac(6')-Iaa_1	NA
ABRicate	ResFinder	aph(3'')-Ib_5	streptomycin
ABRicate	ResFinder	aph(3')-Ia_9	kanamycin
ABRicate	ResFinder	aph(6)-Id_1	streptomycin
ABRicate	ResFinder	blaCMY-17_1	amoxicillin,ampicillin,cefoxitin,ceftiofur,ceftriaxone
ABRicate	ResFinder	blaCMY-22_1	amoxicillin,ampicillin,cefoxitin,ceftiofur,ceftriaxone
ABRicate	ResFinder	blaCMY-2_1	amoxicillin,ampicillin,cefoxitin,ceftiofur,ceftriaxone
ABRicate	ResFinder	blaCTX-M-1_6	ampicillin,ceftriaxone
ABRicate	ResFinder	blaCTX-M-55_2	ampicillin,ceftriaxone
ABRicate	ResFinder	blaTEM-1B_1	ampicillin
ABRicate	ResFinder	floR_2	chloramphenicol
ABRicate	ResFinder	fosA7_1	NA
ABRicate	ResFinder	mph(A)_2	azithromycin
ABRicate	ResFinder	sul1_5	sulfisoxazole
ABRicate	ResFinder	sul2_2	sulfisoxazole
ABRicate	ResFinder	tet(A)_6	tetracycline
ABRicate	ResFinder	tet(C)_2	tetracycline
ABRicate	ResFinder	ant(3'')-Ia_1	streptomycin
ABRicate	ResFinder	aph(3')-Ia_3	kanamycin
ABRicate	ResFinder	blaCMY-14_2	amoxicillin,ampicillin,cefoxitin,ceftiofur,ceftriaxone
ABRicate	ResFinder	blaCMY-16_1	amoxicillin,ampicillin,cefoxitin,ceftiofur,ceftriaxone
ABRicate	ResFinder	catB4_1	chloramphenicol
ABRicate	ResFinder	oqxB_1	ciprofloxacin,nalidixic_acid
ABRicate	ResFinder	sul1_10	sulfisoxazole
ABRicate	ResFinder	sul1_11	sulfisoxazole
ABRicate	ResFinder	sul2_1	sulfisoxazole
ABRicate	ResFinder	sul2_11	sulfisoxazole
ABRicate	ResFinder	tet(34)_1	tetracycline
ABRicate	ResFinder	tet(A)_1	tetracycline
BTyper	ARG-ANNOT	amr|(AGly)aac6-Iy	NA
BTyper	ARG-ANNOT	amr|(Bla)blaCMY-2	amoxicillin,ampicillin,cefoxitin,ceftiofur,ceftriaxone
BTyper	ARG-ANNOT	amr|(Bla)blaLAT-1	amoxicillin,ampicillin,cefoxitin,ceftiofur,ceftriaxone
BTyper	ARG-ANNOT	amr|(AGly)aac6-Iaa	NA
BTyper	ARG-ANNOT	amr|(Bla)blaCTX-M-55	ampicillin,ceftriaxone
BTyper	ARG-ANNOT	amr|(Phe)catB4	chloramphenicol
BTyper	ARG-ANNOT	amr|(Tet)tetC	tetracycline
BTyper	ARG-ANNOT	amr|(Fcyn)FosA7	NA
BTyper	ARG-ANNOT	amr|(AGly)aac(2')-IIa_Bg	NA
BTyper	ARG-ANNOT	amr|(AGly)aph3-Ia	kanamycin
BTyper	ARG-ANNOT	amr|(AGly)strB	streptomycin
BTyper	ARG-ANNOT	amr|(Sul)sul2	sulfisoxazole
BTyper	ARG-ANNOT	amr|(AGly)strA	streptomycin
BTyper	ARG-ANNOT	amr|(Tet)tetA	tetracycline
BTyper	ARG-ANNOT	amr|(Tet)tetR	tetracycline
BTyper	ARG-ANNOT	amr|(Phe)floR	chloramphenicol
BTyper	ARG-ANNOT	amr|(AGly)aph(3'')-Ia	streptomycin
BTyper	ARG-ANNOT	amr|(AGly)aadA12	streptomycin
BTyper	ARG-ANNOT	amr|(AGly)aac3-Ib	amikacin
BTyper	ARG-ANNOT	amr|(Sul)sul1	sulfisoxazole
BTyper	ARG-ANNOT	amr|(Bla)blaTEM-30	ampicillin
BTyper	ARG-ANNOT	amr|(MLS)mph(A)	azithromycin
BTyper	ARG-ANNOT	amr|(Bla)blaCTX-M-1	ampicillin,ceftriaxone
BTyper	ARG-ANNOT	amr|(Bla)Penicillin_Binding_Protein_Ecoli	NA
BTyper	ARG-ANNOT	amr|(MLS)ole(B)	NA
BTyper	ARG-ANNOT	amr|(Bla)blaCMY-33	amoxicillin,ampicillin,cefoxitin,ceftiofur,ceftriaxone
BTyper	MEGARes	amr|(Multi-drug_resistance)CPXAR	NA
BTyper	MEGARes	amr|(Multi-drug_resistance)EMRR	NA
BTyper	MEGARes	amr|(Bacitracin)BACA	NA
BTyper	MEGARes	amr|(Multi-drug_resistance)CRP	NA
BTyper	MEGARes	amr|(Multi-drug_resistance)HNS	NA
BTyper	MEGARes	amr|(Multi-drug_resistance)MARA	NA
BTyper	MEGARes	amr|(Multi-drug_resistance)MDSA	NA
BTyper	MEGARes	amr|(Multi-drug_resistance)GOLS	NA
BTyper	MEGARes	amr|(Multi-drug_resistance)MDSB	NA
BTyper	MEGARes	amr|(Multi-drug_resistance)SDIA	NA
BTyper	MEGARes	amr|(Aminoglycosides)AAC6-PRIME	NA
BTyper	MEGARes	amr|(Multi-drug_resistance)MDSC	NA
BTyper	MEGARes	amr|(betalactams)CMY	amoxicillin,ampicillin,cefoxitin,ceftiofur,ceftriaxone
BTyper	MEGARes	amr|(betalactams)CTX	ampicillin,ceftriaxone
BTyper	MEGARes	amr|(Tetracyclines)TETC	tetracycline
BTyper	MEGARes	amr|(Aminoglycosides)APH3-PRIME	kanamycin
BTyper	MEGARes	amr|(Sulfonamides)SULII	sulfisoxazole
BTyper	MEGARes	amr|(Phenicol)FLOR	chloramphenicol
BTyper	MEGARes	amr|(Tetracyclines)TETA	tetracycline
BTyper	MEGARes	amr|(Aminoglycosides)APH6	streptomycin
BTyper	MEGARes	amr|(Aminoglycosides)APH3-DPRIME	streptomycin
BTyper	MEGARes	amr|(Sulfonamides)SULI	sulfisoxazole
BTyper	MEGARes	amr|(Aminoglycosides)ANT3-DPRIME	streptomycin
BTyper	MEGARes	amr|(betalactams)TEM	ampicillin
BTyper	MEGARes	amr|(MLS)MPHA	azithromycin
BTyper	MEGARes	amr|(Multi-drug_resistance)MEXB	NA
BTyper	MEGARes	amr|(Multi-drug_resistance)EMRB	NA
BTyper	MEGARes	amr|(Multi-drug_resistance)ASMA	NA
BTyper	MEGARes	amr|(Multi-drug_resistance)sme	NA
BTyper	MEGARes	amr|(Multi-drug_resistance)EMRD	NA
BTyper	MEGARes	amr|(Aminoglycosides)ACRF	NA
BTyper	MEGARes	amr|(Multi-drug_resistance)TOLC	NA
BTyper	MEGARes	amr|(Multi-drug_resistance)ACRB	NA
BTyper	MEGARes	amr|(Multi-drug_resistance)BAER	NA
BTyper	MEGARes	amr|(Multi-drug_resistance)ROBA	NA
BTyper	MEGARes	amr|(Multi-drug_resistance)EMRA	NA
BTyper	MEGARes	amr|(Multi-drug_resistance)MDTC	NA
BTyper	MEGARes	amr|(Cationic_antimicrobial_peptides)PMRF	NA
BTyper	MEGARes	amr|(Multi-drug_resistance)MDTH	NA
BTyper	MEGARes	amr|(Aminoglycosides)ACRD	NA
BTyper	MEGARes	amr|(Multi-drug_resistance)MEXE	NA
BTyper	MEGARes	amr|(Multi-drug_resistance)MDTK	NA
BTyper	MEGARes	amr|(betalactams)PBP2	NA
BTyper	MEGARes	amr|(Multi-drug_resistance)MDTB	NA
BTyper	MEGARes	amr|(Multi-drug_resistance)BAES	NA
BTyper	MEGARes	amr|(betalactams)GES	cefoxitin
BTyper	MEGARes	amr|(Multi-drug_resistance)ADEB	NA
BTyper	MEGARes	amr|(MLS)OLEB	NA
BTyper	MEGARes	amr|(betalactams)CARB	ampicillin
BTyper	MEGARes	amr|(Aminoglycosides)ANT2-DPRIME	gentamicin,kanamycin
BTyper	MEGARes	amr|(betalactams)IMP	amoxicillin,ampicillin,cefoxitin,ceftiofur,ceftriaxone
BTyper	MEGARes	amr|(betalactams)OXA	ampicillin
BTyper	MEGARes	amr|(betalactams)VIM	amoxicillin,ampicillin,cefoxitin,ceftiofur,ceftriaxone
ARIBA	ARG-ANNOT	Aac6_Iaa_AGly.match	NA
ARIBA	ARG-ANNOT	AadA_AGly.match	streptomycin
ARIBA	ARG-ANNOT	AadA_AGly_2.match	streptomycin
ARIBA	ARG-ANNOT	Aph3__Ia_AGly.match	kanamycin
ARIBA	ARG-ANNOT	CMY_Bla.match	amoxicillin,ampicillin,cefoxitin,ceftiofur,ceftriaxone
ARIBA	ARG-ANNOT	CTX_M_1_Bla.match	ampicillin,ceftriaxone
ARIBA	ARG-ANNOT	FloR_Phe.match	chloramphenicol
ARIBA	ARG-ANNOT	MphA_MLS.match	azithromycin
ARIBA	ARG-ANNOT	StrA_AGly.match	streptomycin
ARIBA	ARG-ANNOT	StrB_AGly.match	streptomycin
ARIBA	ARG-ANNOT	SulII_Sul.match	sulfisoxazole
ARIBA	ARG-ANNOT	SulI_Sul.match	sulfisoxazole
ARIBA	ARG-ANNOT	TEM_1D_Bla.match	ampicillin
ARIBA	ARG-ANNOT	TetA_Tet.match	tetracycline
ARIBA	ARG-ANNOT	TetC_Tet.match	tetracycline
ARIBA	CARD	AAC_6___I-_3.match	NA
ARIBA	CARD	ANT_3____IIa+.match	streptomycin
ARIBA	CARD	APH_3___Ia.match	kanamycin
ARIBA	CARD	APH_3____Ib.match	streptomycin
ARIBA	CARD	APH_6__Id.match	streptomycin
ARIBA	CARD	CMY_101+.match	amoxicillin,ampicillin,cefoxitin,ceftiofur,ceftriaxone
ARIBA	CARD	CTX_M_-.match	ampicillin,ceftriaxone
ARIBA	CARD	Escherichia_coli_23S.match	NA
ARIBA	CARD	Escherichia_coli_EF_Tu.match	NA
ARIBA	CARD	FosA7.match	NA
ARIBA	CARD	MdtK.match	NA
ARIBA	CARD	TEM_-.match	ampicillin
ARIBA	CARD	aadA2.match	streptomycin
ARIBA	CARD	floR+.match	chloramphenicol
ARIBA	CARD	golS.match	NA
ARIBA	CARD	mdsA.match	NA
ARIBA	CARD	mdsB.match	NA
ARIBA	CARD	mdsC.match	NA
ARIBA	CARD	mphA.match	azithromycin
ARIBA	CARD	rrsB+.match	NA
ARIBA	CARD	sdiA.match	NA
ARIBA	CARD	sul1.match	sulfisoxazole
ARIBA	CARD	sul2.match	sulfisoxazole
ARIBA	CARD	tet_C_.match	tetracycline
ARIBA	MEGARes	AAC6_PRIME_8.match	NA
ARIBA	MEGARes	ANT3_DPRIME_7.match	streptomycin
ARIBA	MEGARes	APH3_-.match	kanamycin
ARIBA	MEGARes	APH3_DPRIME_1.match	streptomycin
ARIBA	MEGARes	APH6_4.match	streptomycin
ARIBA	MEGARes	CMY.match	amoxicillin,ampicillin,cefoxitin,ceftiofur,ceftriaxone
ARIBA	MEGARes	CTX_1.match	ampicillin,ceftriaxone
ARIBA	MEGARes	CTX_5.match	ampicillin,ceftriaxone
ARIBA	MEGARes	FLOR.match	chloramphenicol
ARIBA	MEGARes	FOLP_13.match	NA
ARIBA	MEGARes	GOLS.match	NA
ARIBA	MEGARes	GYRA_11.match	NA
ARIBA	MEGARes	GYRB_1.match	NA
ARIBA	MEGARes	MDSA.match	NA
ARIBA	MEGARes	MDSB.match	NA
ARIBA	MEGARes	MDSC.match	NA
ARIBA	MEGARes	MPHA.match	azithromycin
ARIBA	MEGARes	OMPF_1.match	NA
ARIBA	MEGARes	PARC_6.match	NA
ARIBA	MEGARes	PARE+_2.match	NA
ARIBA	MEGARes	RAMR_1.match	NA
ARIBA	MEGARes	RPOB_18.match	NA
ARIBA	MEGARes	SDIA.match	NA
ARIBA	MEGARes	SOXS.match	NA
ARIBA	MEGARes	SULI+.match	sulfisoxazole
ARIBA	MEGARes	SULII.match	sulfisoxazole
ARIBA	MEGARes	TEM.match	ampicillin
ARIBA	MEGARes	TETA_1.match	tetracycline
ARIBA	MEGARes	TETC.match	tetracycline
ARIBA	MEGARes	TETR_1.match	tetracycline
ARIBA	MEGARes	TUFAB_1.match	NA
ARIBA	NCBI	aac_2___IIa.match	NA
ARIBA	NCBI	aadA1+.match	streptomycin
ARIBA	NCBI	aph_3___Ia.match	kanamycin
ARIBA	NCBI	aph_3____Ib.match	streptomycin
ARIBA	NCBI	aph_6__Id.match	streptomycin
ARIBA	NCBI	bla-.match	amoxicillin,ampicillin,cefoxitin,ceftiofur,ceftriaxone
ARIBA	NCBI	blaCTX_M_-.match	ampicillin,ceftriaxone
ARIBA	NCBI	blaTEM_-.match	ampicillin
ARIBA	NCBI	floR.match	chloramphenicol
ARIBA	NCBI	fosA7.match	NA
ARIBA	NCBI	mph_A_.match	azithromycin
ARIBA	NCBI	qacE-.match	NA
ARIBA	NCBI	sul1.match	sulfisoxazole
ARIBA	NCBI	sul2.match	sulfisoxazole
ARIBA	NCBI	tet_A_.match	tetracycline
ARIBA	NCBI	tet_C_.match	tetracycline
ARIBA	ResFinder	aac_2___IIa.match	NA
ARIBA	ResFinder	aac_6___Iaa.match	NA
ARIBA	ResFinder	aadA-.match	streptomycin
ARIBA	ResFinder	aph_3___Ia.match	kanamycin
ARIBA	ResFinder	aph_3____Ib.match	streptomycin
ARIBA	ResFinder	aph_6__Id.match	streptomycin
ARIBA	ResFinder	bla-.match	amoxicillin,ampicillin,cefoxitin,ceftiofur,ceftriaxone
ARIBA	ResFinder	blaCTX_M_-.match	ampicillin,ceftriaxone
ARIBA	ResFinder	blaTEM_-.match	ampicillin
ARIBA	ResFinder	floR.match	chloramphenicol
ARIBA	ResFinder	fosA7.match	NA
ARIBA	ResFinder	mph_A_.match	azithromycin
ARIBA	ResFinder	sul1.match	sulfisoxazole
ARIBA	ResFinder	sul2.match	sulfisoxazole
ARIBA	ResFinder	tet_A_.match	tetracycline
ARIBA	ResFinder	tet_C_.match	tetracycline
AMRFinderPlus	NCBI	fosfomycin resistance glutathione transferase FosA7	NA
AMRFinderPlus	NCBI	class C beta-lactamase CMY-2	amoxicillin,ampicillin,cefoxitin,ceftiofur,ceftriaxone
AMRFinderPlus	NCBI	chloramphenicol/florfenicol efflux MFS transporter FloR	chloramphenicol
AMRFinderPlus	NCBI	aminoglycoside O-phosphotransferase APH(3')-Ia	kanamycin
AMRFinderPlus	NCBI	tetracycline efflux MFS transporter Tet(A)	tetracycline
AMRFinderPlus	NCBI	class A broad-spectrum beta-lactamase TEM-1	ampicillin
AMRFinderPlus	NCBI	ANT(3'')-Ia family aminoglycoside nucleotidyltransferase AadA12	streptomycin
AMRFinderPlus	NCBI	tetracycline efflux MFS transporter Tet(C)	tetracycline
AMRFinderPlus	NCBI	kasugamycin N-acetyltransferase AAC(2')-IIa	NA
AMRFinderPlus	NCBI	sulfonamide-resistant dihydropteroate synthase Sul2	sulfisoxazole
AMRFinderPlus	NCBI	aminoglycoside O-phosphotransferase APH(6)-Id	streptomycin
AMRFinderPlus	NCBI	Mph(A) family macrolide 2'-phosphotransferase	azithromycin
AMRFinderPlus	NCBI	pmrB	NA
AMRFinderPlus	NCBI	sulfonamide-resistant dihydropteroate synthase Sul1	sulfisoxazole
AMRFinderPlus	NCBI	aminoglycoside O-phosphotransferase APH(3'')-Ib	streptomycin
AMRFinderPlus	NCBI	multidrug efflux RND transporter permease subunit MdsB	NA
AMRFinderPlus	NCBI	class A extended-spectrum beta-lactamase CTX-M-55	ampicillin,ceftriaxone
AMRFinderPlus	NCBI	class A extended-spectrum beta-lactamase CTX-M-1	ampicillin,ceftriaxone
AMRFinderPlus	NCBI	multidrug efflux RND transporter periplasmic adaptor subunit MdsA	NA
SRST2	ARG-ANNOT	CTX-M-1_Bla	ampicillin,ceftriaxone
SRST2	ARG-ANNOT	SulI_Sul	sulfisoxazole
SRST2	ARG-ANNOT	CMY_Bla	amoxicillin,ampicillin,cefoxitin,ceftiofur,ceftriaxone
SRST2	ARG-ANNOT	CMY_Bla	amoxicillin,ampicillin,cefoxitin,ceftiofur,ceftriaxone
SRST2	ARG-ANNOT	AadA_AGly	streptomycin
SRST2	ARG-ANNOT	Aac6-Iaa_AGly	NA
SRST2	ARG-ANNOT	Aph3''Ia_AGly	kanamycin
SRST2	ARG-ANNOT	TEM-1D_Bla	ampicillin
SRST2	ARG-ANNOT	StrA_AGly	streptomycin
SRST2	ARG-ANNOT	Aac6-Iaa_AGly	NA
SRST2	ARG-ANNOT	CMY_Bla	amoxicillin,ampicillin,cefoxitin,ceftiofur,ceftriaxone
SRST2	ARG-ANNOT	SulII_Sul	sulfisoxazole
SRST2	ARG-ANNOT	FloR_Phe	chloramphenicol
SRST2	ARG-ANNOT	TetC_Tet	tetracycline
SRST2	ARG-ANNOT	TEM-1D_Bla	ampicillin
SRST2	ARG-ANNOT	MphA_MLS	azithromycin
SRST2	ARG-ANNOT	TetA_Tet	tetracycline
SRST2	ARG-ANNOT	CTX-M-1_Bla	ampicillin,ceftriaxone
SRST2	ARG-ANNOT	StrB_AGly	streptomycin
SRST2	ResFinder	sul1	sulfisoxazole
SRST2	ResFinder	blaCMY	amoxicillin,ampicillin,cefoxitin,ceftiofur,ceftriaxone
SRST2	ResFinder	blaCMY	amoxicillin,ampicillin,cefoxitin,ceftiofur,ceftriaxone
SRST2	ResFinder	tet(C)	tetracycline
SRST2	ResFinder	blaCMY	amoxicillin,ampicillin,cefoxitin,ceftiofur,ceftriaxone
SRST2	ResFinder	blaCMY	amoxicillin,ampicillin,cefoxitin,ceftiofur,ceftriaxone
SRST2	ResFinder	blaCMY	amoxicillin,ampicillin,cefoxitin,ceftiofur,ceftriaxone
SRST2	ResFinder	floR	chloramphenicol
SRST2	ResFinder	blaCMY	amoxicillin,ampicillin,cefoxitin,ceftiofur,ceftriaxone
SRST2	ResFinder	blaTEM	NA
SRST2	ResFinder	aac(6')-I	NA
SRST2	ResFinder	blaTEM	ampicillin
SRST2	ResFinder	strA	streptomycin
SRST2	ResFinder	strA	streptomycin
SRST2	ResFinder	blaTEM	ampicillin
SRST2	ResFinder	aac(6')-I	NA
SRST2	ResFinder	blaCTX-M	ampicillin,ceftriaxone
SRST2	ResFinder	aadA	streptomycin
SRST2	ResFinder	aadA	streptomycin
SRST2	ResFinder	blaCMY	amoxicillin,ampicillin,cefoxitin,ceftiofur,ceftriaxone
SRST2	ResFinder	sul1	sulfisoxazole
SRST2	ResFinder	blaCMY	amoxicillin,ampicillin,cefoxitin,ceftiofur,ceftriaxone
SRST2	ResFinder	aadA	streptomycin
SRST2	ResFinder	blaCMY	amoxicillin,ampicillin,cefoxitin,ceftiofur,ceftriaxone
SRST2	ResFinder	blaCMY	amoxicillin,ampicillin,cefoxitin,ceftiofur,ceftriaxone
SRST2	ResFinder	blaTEM	ampicillin
SRST2	ResFinder	sul2	sulfisoxazole
SRST2	ResFinder	strB	streptomycin
SRST2	ResFinder	blaCTX-M	ampicillin,ceftriaxone
SRST2	ResFinder	sul2	sulfisoxazole
SRST2	ResFinder	sul2	sulfisoxazole
SRST2	ResFinder	tet(A)	tetracycline
SRST2	ResFinder	sul1	sulfisoxazole
SRST2	ResFinder	sul1	sulfisoxazole
SRST2	ResFinder	sul2	sulfisoxazole
SRST2	ResFinder	mph(A)	azithromycin
SRST2	ResFinder	sul1	sulfisoxazole
SRST2	ResFinder	sul2	sulfisoxazole
SRST2	ResFinder	tet(A)	tetracycline
SRST2	ResFinder	sul2	sulfisoxazole
SRST2	ResFinder	aadA	streptomycin
SRST2	ResFinder	aph(3')-I	kanamycin
SRST2	ResFinder	aph(3')-I	kanamycin
SRST2	ResFinder	aadA	streptomycin
SRST2	ResFinder	aadA	streptomycin
aTo assign each AMR determinant to a predicted AMR phenotype (listed in the "Antimicrobial" column), Supplemental Table S4 in the AMRFinder paper (Feldgarden, et al., 2019, Antimicrob Agents Chemother 63(11):e00483-19; doi: 10.1128/AAC.00483-19) was used to identify known AMR genotype/phenotype associations. If no associations were available for a particular class of genes, the Comprehensive Anti…
bNA, Not Applicable; AMR determinants with this phenotype assignment either do not confer resistance to one of the 15 antimicrobials tested in this study, are chromosomal AMR determinants found in other organisms (e.g., E. coli), or are present across all/nearly all Salmonella isolates in this dataset (e.g., chromosomal aminoglycoside acetyltransferases)
