## Supplementary Table S3 for "Monitoring the Antimicrobial Resistance Dynamics of *Salmonella enterica* in Healthy Dairy Cattle Populations at the Individual Farm Level Using Whole-Genome Sequencing"

### Sheet: s3
Supplementary Table S3. Statistics for the 15-antimicrobial phenotypic susceptibility/resistance prediction task for all antimicrobial resistance (AMR) determinant pipeline/database combinations.a
Pipeline	Database	Accuracy	Cohen's Kappa	Accuracy 95% CI Lower Bound	Accuracy 95% CI Upper Bound	Accuracy P-Value	Accuracy P-Value (Bonferroni-Corrected)	McNemar's Test P-Value	McNemar's Test P-Value (Bonferroni-Corrected)	Sensitivity	Specificity	Precision	Recall	F1	Prevalence	Detection Rate	Detection Prevalence	Balanced Accuracy
ABRicate	ARG-ANNOT	0.971875	0.873335	0.963461	0.978803	1.23094e-60	1.72331e-59	1.90834e-06	2.67167e-05	0.828244	0.994572	0.960177	0.828244	0.889344	0.136458	0.113021	0.117708	0.911408
ABRicate	CARD	0.971875	0.873335	0.963461	0.978803	1.23094e-60	1.72331e-59	1.90834e-06	2.67167e-05	0.828244	0.994572	0.960177	0.828244	0.889344	0.136458	0.113021	0.117708	0.911408
ABRicate	NCBI	0.971875	0.873765	0.963461	0.978803	1.23094e-60	1.72331e-59	7.09791e-06	9.93707e-05	0.832061	0.993969	0.95614	0.832061	0.889796	0.136458	0.113542	0.11875	0.913015
ABRicate	ResFinder	0.971875	0.873335	0.963461	0.978803	1.23094e-60	1.72331e-59	1.90834e-06	2.67167e-05	0.828244	0.994572	0.960177	0.828244	0.889344	0.136458	0.113021	0.117708	0.911408
AMRFinderPlus	NCBI	0.965104	0.838715	0.955893	0.972856	1.00782e-51	1.41095e-50	1.00589e-09	1.40825e-08	0.774809	0.995175	0.962085	0.774809	0.858351	0.136458	0.105729	0.109896	0.884992
ARIBA	ARG-ANNOT	0.967708	0.852558	0.958793	0.975154	5.26279e-55	7.3679e-54	4.73445e-08	6.62824e-07	0.79771	0.994572	0.958716	0.79771	0.870833	0.136458	0.108854	0.113542	0.896141
ARIBA	CARD	0.957812	0.799396	0.947835	0.966358	2.19701e-43	3.07581e-42	2.24498e-13	3.14297e-12	0.717557	0.995778	0.964103	0.717557	0.822757	0.136458	0.0979167	0.101562	0.856668
ARIBA	MEGARes	0.965104	0.842573	0.955893	0.972856	1.00782e-51	1.41095e-50	1.09203e-05	0.000152884	0.801527	0.990953	0.933333	0.801527	0.862423	0.136458	0.109375	0.117188	0.89624
ARIBA	NCBI	0.968229	0.855186	0.959374	0.975613	1.10584e-55	1.54818e-54	7.55067e-08	1.05709e-06	0.801527	0.994572	0.958904	0.801527	0.873181	0.136458	0.109375	0.114062	0.898049
ARIBA	ResFinder	0.967187	0.84992	0.958212	0.974696	2.46357e-54	3.449e-53	2.9652e-08	4.15128e-07	0.793893	0.994572	0.958525	0.793893	0.868476	0.136458	0.108333	0.113021	0.894232
BTyper	ARG-ANNOT	0.971875	0.873335	0.963461	0.978803	1.23094e-60	1.72331e-59	1.90834e-06	2.67167e-05	0.828244	0.994572	0.960177	0.828244	0.889344	0.136458	0.113021	0.117708	0.911408
BTyper	MEGARes	0.971875	0.873335	0.963461	0.978803	1.23094e-60	1.72331e-59	1.90834e-06	2.67167e-05	0.828244	0.994572	0.960177	0.828244	0.889344	0.136458	0.113021	0.117708	0.911408
SRST2	ARG-ANNOT	0.973958	0.883512	0.96581	0.980611	1.20878e-63	1.69229e-62	1.16487e-05	0.000163081	0.843511	0.994572	0.96087	0.843511	0.898374	0.136458	0.115104	0.119792	0.919042
SRST2	ResFinder	0.973437	0.880981	0.965222	0.98016	7.03307e-63	9.8463e-62	7.43302e-06	0.000104062	0.839695	0.994572	0.960699	0.839695	0.89613	0.136458	0.114583	0.119271	0.917133
aStatistics were calculated using the confusionMatrix function in the caret package in R, with resistant (“R”) phenotypes/genotypes treated as the “positive” result and susceptible (“S”) phenotypes/genotypes treated as the “negative” result; CI, confidence interval
