## Supplementary Table S5 for "Monitoring the Antimicrobial Resistance Dynamics of *Salmonella enterica* in Healthy Dairy Cattle Populations at the Individual Farm Level Using Whole-Genome Sequencing"

### Sheet: Sheet1
Supplementary Table S5. Extended summary of within-serotype evolutionary analyses.
					Path Sampling Marginal Likelihoods: Strict Clock, Constant Coalescent (CC)				Path Sampling Marginal Likelihoods: Strict Clock, Coalescent Bayesian Skyline (Skyline)				Path Sampling Marginal Likelihoods: Relaxed Lognormal Clock, Constant Coalescent (CC)				Path Sampling Marginal Likelihoods: Relaxed Lognormal Clock, Coalescent Bayesian Skyline (Skyline)
Serotype	Number of Isolates	Number of Core SNPs	TempEst R2	modelTest/BEAST 2 Nucleotide Substitution Model	Strict CC: Trial 1	Strict CC: Trial 2	Strict CC: Trial 3	Strict CC: Median	Strict Skyline: Trial 1	Strict Skyline: Trial 2	Strict Skyline: Trial 3	Strict Skyline: Median	Relaxed CC: Trial 1	Relaxed CC: Trial 2	Relaxed CC: Trial 3	Relaxed CC: Median	Relaxed Skyline: Trial 1	Relaxed Skyline: Trial 2	Relaxed Skyline: Trial 3	Relaxed Skyline: Median	Selected Model	clockRate/rate.mean (substitutions/site/year)	clockRate/rate.mean 95% HPD Lower Bound (substitutions/site/year)	clockRate/rate.mean 95% HPD Upper Bound (substitutions/site/year)
Anatum	15	337	0.249	TVMe/Standard_TVMef	-6.70512e+06	-6.70512e+06	-6.70512e+06	-6.70512e+06	-6.70511e+06	-6.70511e+06	-6.70511e+06	-6.70511e+06	-6.70512e+06	-6.70512e+06	-6.70512e+06	-6.70512e+06	-6.70511e+06	-6.70511e+06	-6.70512e+06	-6.70511e+06	Strict Skyline	1.674e-07	6.9219e-11	3.8628e-07
Cerro	13	21	0.5729	TPM1/Standard_TPM1	-6.4839e+06	-6.4839e+06	-6.48391e+06	-6.4839e+06	-6.4839e+06	-6.4839e+06	-6.4839e+06	-6.4839e+06	-6.4839e+06	-6.4839e+06	-6.4839e+06	-6.4839e+06	-6.4839e+06	-6.4839e+06	-6.4839e+06	-6.4839e+06	Strict Skyline	9.109e-07	3.0575e-07	1.5695e-06
Kentucky	36	102	0.171	TVMe/Standard_TVMef	-6.55857e+06	-6.55857e+06	-6.55856e+06	-6.55857e+06	-6.55856e+06	-6.55856e+06	-6.55856e+06	-6.55856e+06	-6.55856e+06	-6.55856e+06	-6.55856e+06	-6.55856e+06	-6.55856e+06	-6.55856e+06	-6.55856e+06	-6.55856e+06	Relaxed Skyline	6.39e-07	2.05e-07	1.07e-06
Meleagridis	19	27	0.7839	TPM2/Standard_TPM2	-6.66905e+06	-6.66905e+06	-6.66905e+06	-6.66905e+06	-6.66905e+06	-6.66905e+06	-6.66904e+06	-6.66905e+06	-6.66905e+06	-6.66905e+06	-6.66905e+06	-6.66905e+06	-6.66905e+06	-6.66905e+06	-6.66904e+06	-6.66905e+06	Strict Skyline	6.879e-07	2.8997e-07	1.1181e-06
Newport	16	52	0.4589	TPM1/Standard_TPM1	-6.81387e+06	-6.81387e+06	-6.81387e+06	-6.81387e+06	-6.81387e+06	-6.81387e+06	-6.81387e+06	-6.81387e+06	-6.81387e+06	-6.81388e+06	-6.81387e+06	-6.81387e+06	-6.81387e+06	-6.81387e+06	-6.81387e+06	-6.81387e+06	Relaxed Skyline	9.017e-07	2.6416e-07	1.6542e-06
Typhimurium/Typhimurium Copenhagen	27	732	0.7779	TPM1/Standard_TPM1	-6.58785e+06	-6.58785e+06	-6.58785e+06	-6.58785e+06	-6.58783e+06	-6.58783e+06	-6.58783e+06	-6.58783e+06	NAa	NAa	NAa	NAa	-6.58783e+06	-6.58782e+06	-6.58782e+06	-6.58782e+06	Relaxed Skyline	9.253e-07	3.3402e-07	1.6213e-06
aNA; not available; the relaxed CC model did not mix adequately for S. Typhimurium/Typhimurium Copenhagen during path sampling
